# Hippocampal transcriptomic profiling reveals interferon, unfolded protein response, and synaptic signatures in RORγt-transgenic mice

**DOI:** 10.64898/2026.09.13.751197

**Authors:** Tetsuya Sasaki, Sae Sanaka, Kenyu Nakamura, Suguru Iwata, Momo Morikawa, Yosuke Takei

**Author notes:** Corresponding authors: Tetsuya Sasaki, PhD and Yosuke Takei, MD, PhD Laboratory of Anatomy and Neuroscience, Department of Biomedical Sciences, Institute of Medicine, University of Tsukuba, 1-1-1 Tennodai, Tsukuba 305-8577, Ibaraki, Japan.

## Abstract

**Aim:** RORγt-transgenic mice provide a model of sustained T helper 17-cell bias, but the associated hippocampal transcriptional profile is incompletely characterized. We investigated gene-level and gene-set expression differences in this model.

**Methods:** Bilateral hippocampal samples from 10-week-old male RORγt-transgenic mice and wild-type littermates (n = 3 per genotype) underwent bulk RNA sequencing. Gene-level differential expression was evaluated using the Empirical Analysis of DGE tool in CLC Genomics Workbench. Preranked gene set enrichment analysis examined coordinated expression differences after expression filtering and exclusion of Rorc (13,813 genes).

**Results:** Sixteen genes met a false discovery rate < 0.05 (nine higher and seven lower in transgenic mice), including *Rorc, C4b, Xbp1, Nptx2* and *Mt2*. Of 212 candidates selected using unadjusted P < 0.05 and a twofold-change threshold, 155 (73.1%) had a mean expression below 0.5 reads per kilobase of transcript per million mapped reads. Hallmark interferon-α-response, interferon-γ-response, and unfolded-protein-response gene sets showed positive enrichment. Thirteen Gene Ontology biological-process sets met a false discovery rate < 0.05, including negatively enriched sets related to excitatory postsynaptic potential, glutamatergic transmission, and calcineurin-mediated signaling. *Il17a* and *Il17f* had zero reported counts, and none of the displayed leukocyte or central nervous system cell-marker genes met false discovery rate < 0.05.

**Conclusion:** This exploratory dataset identifies interferon-response, unfolded-protein-response and synaptic transcriptional signatures associated with the RORγt-transgenic genotype. The cellular sources, causal mediators and functional consequences remain unresolved.
