## Supplementary Table1 for "Hippocampal transcriptomic profiling reveals interferon, unfolded protein response, and synaptic signatures in RORγt-transgenic mice"

### Sheet: README
Table S1 | Sample metadata and RNA-seq QC
Source-based supplementary material | WT n = 3; RORgt Tg n = 3
Source files are identified in each worksheet; statistical test results are preserved.
Topic	Details
Purpose	Identify each biological sample and preserve original QC and run identifiers.
RNA QC source	TKS_001_RNA_QC_Report.pptx, slide 1. QC prefix is TSK; mapping prefix is TKS.
Mapping source	TKS_001_RNAseq_summary_mm10.xlsx, Sheet1, rows 2-13. Units are Reads, not read pairs.
Metadata source	Sex, age and hippocampal tissue are described in the manuscript/user confirmation, not in the mapping spreadsheet.
NanoDrop values	The source gives values without a unit. No concentration unit has been inferred.
ID crosswalk	QC prep labels 17/18 and run-index labels 18/19 differ for samples 05/06. They are separate source fields; verify their linkage before submission.
Percentages	Percentages are recalculated from integer read counts. Source rounded percentages are retained in Mapping_original.
Not recorded	Q30, rRNA residual fraction, library insert size, PCR cycles, lane randomization and batch information are not supplied.

### Sheet: Sample_QC
Table S1 | Individual sample metadata
Source identifiers are not silently reconciled; all counts are read counts.
RNA QC report slide 1 + RNAseq_summary_mm10.xlsx Sheet1.
Identifiers				Biological metadata			Library / run metadata							Read mapping and QC
Figure_ID	Analysis_ID	QC_ID_original	Animal_ID	Genotype	Sex	Age_weeks	QC_prep_label	Run_ID_original	Run_index_original	RIN	NanoDrop_reported_value	NanoDrop_unit	RNA_input_ng	Reads_mapped_in_pairs	Reads_mapped_in_broken_pairs	Reads_not_mapped	Total_reads	QC_prep_vs_run_index_note	Mapped_total_fraction	Mapped_in_pairs_fraction	Broken_pairs_fraction	Not_mapped_fraction	Read_partition_checksum
WT1	TKS_001_01	TSK_001_01	402	WT	Male	10	13	LAB_160_13	13	8.6	232.6	Not stated	500	20291368	5912697	4261011	30465076	Labels numerically agree	0.860135	0.666053	0.194081	0.139865	0
WT2	TKS_001_02	TSK_001_02	403	WT	Male	10	14	LAB_160_14	14	8.1	261.7	Not stated	500	18706006	4990461	3210141	26906608	Labels numerically agree	0.880693	0.69522	0.185473	0.119307	0
WT3	TKS_001_03	TSK_001_03	408	WT	Male	10	15	LAB_160_15	15	8.1	233.6	Not stated	500	20774990	4989726	3458918	29223634	Labels numerically agree	0.88164	0.710897	0.170743	0.11836	0
Tg1	TKS_001_04	TSK_001_04	434	Tg	Male	10	16	LAB_160_16	16	8.2	198.8	Not stated	500	18324874	4853944	3034320	26213138	Labels numerically agree	0.884244	0.699072	0.185172	0.115756	0
Tg2	TKS_001_05	TSK_001_05	435	Tg	Male	10	17	LAB_160_18	18	8.2	213.9	Not stated	500	19639528	4413910	3456122	27509560	Different fields: confirm crosswalk	0.874367	0.713916	0.16045	0.125633	0
Tg3	TKS_001_06	TSK_001_06	436	Tg	Male	10	18	LAB_160_19	19	8.4	152.7	Not stated	500	19957690	3953910	2485510	26397110	Different fields: confirm crosswalk	0.905842	0.756056	0.149786	0.0941584	0

### Sheet: QC_overview
Table S1 | QC overview
Mapped total = mapped in pairs + mapped in broken pairs.
Derived from Sample_QC; n = 3 per genotype.
Sample	Genotype	RIN	Input RNA (ng)	Total reads	Mapped total (%)	Run ID	Animal ID
WT1	WT	8.6	500	30465076	0.860135	LAB_160_13	402
WT2	WT	8.1	500	26906608	0.880693	LAB_160_14	403
WT3	WT	8.1	500	29223634	0.88164	LAB_160_15	408
Tg1	Tg	8.2	500	26213138	0.884244	LAB_160_16	434
Tg2	Tg	8.2	500	27509560	0.874367	LAB_160_18	435
Tg3	Tg	8.4	500	26397110	0.905842	LAB_160_19	436

### Sheet: Mapping_original
Mapping summary | Original source values
Blank fields and rounded percentages are retained as supplied.
TKS_001_RNAseq_summary_mm10.xlsx, Sheet1.
Row	ID1	ID2	Sample	Blank_source_col	Index	Unit	In_pairs	Broken_pairs	Not_mapped	Total
1	TKS_001_01	LAB_160_13	402 WT		13	Reads	20291368	5912697	4261011	30465076
						%	66.61	19.41	13.99	100
2	TKS_001_02	LAB_160_14	403 WT		14	Reads	18706006	4990461	3210141	26906608
						%	69.52	18.55	11.93	100
3	TKS_001_03	LAB_160_15	408 WT		15	Reads	20774990	4989726	3458918	29223634
						%	71.09	17.07	11.84	100
4	TKS_001_04	LAB_160_16	434 RORγtTg		16	Reads	18324874	4853944	3034320	26213138
						%	69.91	18.52	11.58	100
5	TKS_001_05	LAB_160_18	435 RORγtTg		18	Reads	19639528	4413910	3456122	27509560
						%	71.39	16.05	12.56	100
6	TKS_001_06	LAB_160_19	436 RORγtTg		19	Reads	19957690	3953910	2485510	26397110
						%	75.61	14.98	9.42	100
