## Supplementary Table2 for "Hippocampal transcriptomic profiling reveals interferon, unfolded protein response, and synaptic signatures in RORγt-transgenic mice"

### Sheet: Settings
Parameter	Value	Definition
FDR threshold	0.05	Strictly less than
Raw P threshold	0.05	Strictly less than
Absolute signed-FC threshold	2	Greater than or equal to
RPKM reference	0.5	See individual table for > or <

### Sheet: README
Table S2 | Gene-level differential expression
Source-based supplementary material | WT n = 3; RORgt Tg n = 3
Source files are identified in each worksheet; statistical test results are preserved.
Topic	Details
Full table	Table_S2_all_gene_results.tsv contains all 49,585 rows, counts, RPKM, EDGE statistics, flags and derived summaries.
Source	TKS_001_2group_N3_totalcount.xlsx, worksheet TKS_001_2group_N3_totalcount.
FDR-significant genes	DEG16 includes all 16 genes with original EDGE FDR < 0.05. No FC or expression cutoff is applied.
Exploratory candidates	Candidates212 uses original unadjusted P < 0.05 and absolute signed FC >= 2.
Fold change	CLC encodes a decrease as a negative signed ratio. Derived log2FC = SIGN(signed FC)*LOG2(ABS(signed FC)).
RPKM summaries	Means and sample SD are calculated from the six source RPKM columns. They are not substitutes for count-based statistics.
Filtering	GSEA expression filter: mean RPKM > 0.5 in either genotype. QC filter: mean across all six samples > 0.5.
Inference	Original P and FDR values are retained. Neither EDGE nor GSEA was re-run; filters do not trigger a new FDR calculation.

### Sheet: DEG16
Table S2 | DEG16
Statistical values are original CLC EDGE results; expression summaries use individual RPKM.
Full dataset: Table_S2_all_gene_results.tsv. Original source column names are documented in the package.
Differential-expression statistics					WT individual RPKM			Tg individual RPKM			Expression summaries					Selection flags			Source
Gene	EDGE_P	EDGE_FDR	EDGE_signed_FC	EDGE_log2FC	WT1_RPKM	WT2_RPKM	WT3_RPKM	Tg1_RPKM	Tg2_RPKM	Tg3_RPKM	WT_mean	Tg_mean	All6_mean	WT_SD	Tg_SD	FDR_lt_0p05	RawP_FC_candidate	All6_mean_lt_0p5	Source_Excel_row
Rorc	1.373e-30	6.808e-26	6.50641	2.70186	0.498498	0.330456	0.270496	3.15863	2.26047	2.3089	0.366483	2.576	1.47124	0.118193	0.505151	TRUE	TRUE	FALSE	41723
C4b	6.97014e-09	0.000172807	1.3841	0.468951	5.33059	5.7636	5.2065	7.62743	7.85	7.68967	5.43356	7.72237	6.57797	0.292473	0.114832	TRUE	FALSE	FALSE	4515
Prr36	1.87026e-08	0.000309123	-1.45455	-0.540574	7.1137	6.77662	6.1411	4.46294	4.74718	5.22471	6.67714	4.81161	5.74438	0.493874	0.384949	TRUE	FALSE	FALSE	40622
Banp	5.26852e-08	0.000653099	1.73075	0.791399	2.00636	2.14415	2.43868	3.39009	3.30136	3.09763	2.1964	3.26303	2.72971	0.220843	0.149954	TRUE	FALSE	FALSE	3967
Col6a4	3.9352e-07	0.00355256	3.59441	1.84575	0.138725	0.0501607	0.0338739	0.281622	0.238882	0.329103	0.0742532	0.283202	0.178728	0.0564249	0.0451314	TRUE	TRUE	TRUE	5936
Nfya	4.29875e-07	0.00355256	1.61395	0.690592	1.10489	1.00852	1.3687	2.05899	1.86547	1.80834	1.1607	1.91093	1.53582	0.186465	0.131363	TRUE	FALSE	FALSE	37051
Ap3m1	4.04692e-06	0.0184871	-1.73671	-0.796356	3.02085	2.60626	2.78585	1.35357	1.78557	1.7571	2.80432	1.63208	2.2182	0.207913	0.241617	TRUE	FALSE	FALSE	3219
Gm43738	3.36575e-06	0.0184871	-59.4686	-5.89406	0.112217	0.770942	0.328815	0	0	0	0.403991	0	0.201996	0.335736	0	TRUE	TRUE	TRUE	26394
Pno1	3.28284e-06	0.0184871	1.77876	0.830872	4.30536	3.67393	3.53232	5.33947	5.33791	6.01155	3.8372	5.56298	4.70009	0.411575	0.388479	TRUE	FALSE	FALSE	40135
Psg21	4.1012e-06	0.0184871	-13.4721	-3.7519	0.316556	0.842854	0.112432	0.0318661	0.118932	0	0.423947	0.050266	0.237107	0.376867	0.0615639	TRUE	TRUE	TRUE	40704
Xbp1	2.84306e-06	0.0184871	1.41234	0.498091	6.88856	6.38608	6.10577	10.148	9.65681	7.96019	6.46014	9.255	7.85757	0.396615	1.14791	TRUE	FALSE	FALSE	48790
Fbn1	8.25088e-06	0.0264004	-1.65376	-0.725753	0.853333	1.24302	1.00016	0.638937	0.53739	0.842812	1.03217	0.673046	0.85261	0.196807	0.155542	TRUE	FALSE	FALSE	8373
Mt2	6.64607e-06	0.0264004	1.41686	0.502699	73.7554	68.9145	78.26	118.236	90.9245	106.688	73.6433	105.283	89.4632	4.67373	13.7101	TRUE	FALSE	FALSE	36280
Nptx2	8.51882e-06	0.0264004	1.4153	0.501108	4.54732	4.97487	4.89699	7.23018	6.66588	6.79671	4.80639	6.89759	5.85199	0.22772	0.295363	TRUE	FALSE	FALSE	37285
Smarca2	8.01992e-06	0.0264004	-1.15474	-0.207563	19.2198	19.5378	17.7242	16.1544	16.7312	16.7495	18.8272	16.545	17.6861	0.968408	0.338415	TRUE	FALSE	FALSE	44672
Srsf5	7.09147e-06	0.0264004	-1.24458	-0.315664	23.6771	26.4345	21.6776	18.9656	19.6878	18.9217	23.9297	19.1917	21.5607	2.3885	0.430224	TRUE	FALSE	FALSE	45356

### Sheet: Candidates212
Table S2 | Candidates212
Statistical values are original CLC EDGE results; expression summaries use individual RPKM.
Full dataset: Table_S2_all_gene_results.tsv. Original source column names are documented in the package.
Differential-expression statistics					WT individual RPKM			Tg individual RPKM			Expression summaries					Selection flags			Source
Gene	EDGE_P	EDGE_FDR	EDGE_signed_FC	EDGE_log2FC	WT1_RPKM	WT2_RPKM	WT3_RPKM	Tg1_RPKM	Tg2_RPKM	Tg3_RPKM	WT_mean	Tg_mean	All6_mean	WT_SD	Tg_SD	FDR_lt_0p05	RawP_FC_candidate	All6_mean_lt_0p5	Source_Excel_row
Rorc	1.373e-30	6.808e-26	6.50641	2.70186	0.498498	0.330456	0.270496	3.15863	2.26047	2.3089	0.366483	2.576	1.47124	0.118193	0.505151	TRUE	TRUE	FALSE	41723
Col6a4	3.9352e-07	0.00355256	3.59441	1.84575	0.138725	0.0501607	0.0338739	0.281622	0.238882	0.329103	0.0742532	0.283202	0.178728	0.0564249	0.0451314	TRUE	TRUE	TRUE	5936
Gm43738	3.36575e-06	0.0184871	-59.4686	-5.89406	0.112217	0.770942	0.328815	0	0	0	0.403991	0	0.201996	0.335736	0	TRUE	TRUE	TRUE	26394
Psg21	4.1012e-06	0.0184871	-13.4721	-3.7519	0.316556	0.842854	0.112432	0.0318661	0.118932	0	0.423947	0.050266	0.237107	0.376867	0.0615639	TRUE	TRUE	TRUE	40704
Irgm2	6.25753e-05	0.145611	2.32087	1.21466	0.347245	0.347699	0.234804	0.680284	0.71754	0.787574	0.309916	0.728466	0.519191	0.0650494	0.054473	FALSE	TRUE	FALSE	32841
Crybb3	7.79286e-05	0.154563	9.14924	3.19365	0	0.0458283	0.0412643	0.327471	0.30555	0.300679	0.0290309	0.311233	0.170132	0.0252448	0.0142714	FALSE	TRUE	TRUE	6167
Ceacam12	0.00013711	0.21931	-48.831	-5.60973	0.225375	0.488952	0	0	0	0	0.238109	0	0.119055	0.244725	0	FALSE	TRUE	TRUE	5298
Rnaset2a	0.000291385	0.372823	-2.26941	-1.18232	3.44465	3.56675	1.98809	0.7802	1.1324	2.14911	2.99983	1.3539	2.17687	0.878315	0.710825	FALSE	TRUE	FALSE	41581
2610316D01Rik	0.00047888	0.482991	-3.22767	-1.69049	1.3044	0.619043	1.11478	0.090274	0.75808	0.0828883	1.01274	0.310414	0.661579	0.353892	0.387708	FALSE	TRUE	FALSE	822
Gm44284	0.000670004	0.494203	-4.06772	-2.02422	0.200333	0.279401	0.307481	0.0316903	0.118276	0.0290976	0.262405	0.0596879	0.161047	0.0555591	0.0507552	FALSE	TRUE	TRUE	26940
Taf9	0.000737889	0.494203	2.49062	1.3165	1.99918	1.71472	1.72559	2.2652	2.8341	2.26895	1.81316	2.45608	2.13462	0.161187	0.327378	FALSE	TRUE	FALSE	45804
Myb	0.000748334	0.494203	3.91936	1.97062	0	0.226734	0.113418	0.462899	0.167966	0.259739	0.113384	0.296868	0.205126	0.113367	0.150931	FALSE	TRUE	TRUE	36445
Gm21986	0.000749614	0.494203	2.43025	1.28111	1.41819	1.88452	0.484811	2.21816	2.2162	1.7483	1.26251	2.06089	1.6617	0.712722	0.270709	FALSE	TRUE	FALSE	16257
Zfp273	0.000843535	0.494203	-7.19884	-2.84776	1.10931	1.15876	0.84271	1.36483	1.01878	0.960765	1.03692	1.11479	1.07586	0.170002	0.218477	FALSE	TRUE	FALSE	49102
Oasl2	0.000851319	0.494203	2.24129	1.16433	0.457374	0.330758	0.248181	0.39391	1.15513	0.800869	0.345438	0.783304	0.564371	0.105366	0.380915	FALSE	TRUE	FALSE	37530
Parp3	0.000916377	0.494203	2.1185	1.08304	0.426338	0.26014	0.182181	0.531101	0.743324	0.596016	0.289553	0.623481	0.456517	0.124708	0.108745	FALSE	TRUE	TRUE	39326
Gbp6	0.00102944	0.520864	5.83598	2.54498	0.0165543	0.143658	0.0323378	0.2383	0.59863	0.269297	0.0641834	0.368742	0.216463	0.0692781	0.199691	FALSE	TRUE	TRUE	9004
2210418O10Rik	0.00105595	0.526742	30.5967	4.93531	0.225375	0.380296	0.0244587	2.24605	2.84601	2.13867	0.210043	2.41024	1.31014	0.178413	0.381186	FALSE	TRUE	FALSE	691
Ddx60	0.00128345	0.589891	3.17513	1.66682	0.0567504	0.036936	0.0221717	0.100545	0.187629	0.0923187	0.0386194	0.126831	0.082725	0.0173507	0.052813	FALSE	TRUE	TRUE	6813
C730034F03Rik	0.00143801	0.62547	3.44779	1.78567	0.154006	0.167059	0.676896	0.937933	1.11383	0.861197	0.332654	0.970985	0.651819	0.298194	0.129517	FALSE	TRUE	FALSE	4534
Fam198b	0.00145863	0.626362	-2.05317	-1.03785	0.264396	0.422659	0.339791	0.169498	0.158152	0.198075	0.342282	0.175242	0.258762	0.0791607	0.0205722	FALSE	TRUE	TRUE	8197
Ifit1bl1	0.00192403	0.706688	-2.33604	-1.22406	0.996472	0.375974	0.973275	0.527716	0.223814	0.308345	0.781907	0.353292	0.567599	0.35174	0.156857	FALSE	TRUE	FALSE	32116
Chst9	0.00206734	0.733412	-2.21312	-1.14608	0.560602	0.88453	1.14488	0.338598	0.368587	0.466343	0.863338	0.391176	0.627257	0.292716	0.0668014	FALSE	TRUE	FALSE	5594
H2-Q7	0.00207926	0.733412	4.22865	2.0802	0	0	0.158004	0.12795	0.262647	0.328949	0.052668	0.239849	0.146258	0.0912237	0.102421	FALSE	TRUE	TRUE	31418
Polg2	0.0020852	0.733412	2.23699	1.16156	0.15839	0.245449	0.154703	0.400886	0.303917	0.529127	0.186181	0.41131	0.298745	0.0513607	0.112966	FALSE	TRUE	TRUE	40178
Fam150b	0.00236241	0.780933	2.14313	1.09972	0.391905	0.566826	0.701766	1.59119	1.34971	0.796915	0.553499	1.24594	0.899718	0.15536	0.407179	FALSE	TRUE	FALSE	8131
Tlr7	0.00237912	0.78125	2.45442	1.29538	0.169022	0.183347	0.0943357	0.240635	0.299369	0.564644	0.148902	0.368216	0.258559	0.0477952	0.172628	FALSE	TRUE	TRUE	46323
Vsig10l	0.0024775	0.787513	-2.2365	-1.16124	0.387	0.524749	0.259869	0.160699	0.149942	0.221327	0.390539	0.177323	0.283931	0.132475	0.0384867	FALSE	TRUE	TRUE	48572
Btg3	0.00300787	0.862717	-2.17705	-1.12237	4.0412	2.972	4.95063	1.97198	3.82148	1.32316	3.98794	2.37221	3.18007	0.99039	1.29636	FALSE	TRUE	FALSE	4369
Timm21	0.00332016	0.899618	2.26658	1.18052	1.27421	1.70743	1.09813	2.15793	2.47812	2.81965	1.35992	2.48523	1.92258	0.313561	0.330921	FALSE	TRUE	FALSE	46268
Sec14l3	0.00348753	0.923223	-3.09308	-1.62904	0.28323	0.26883	0.380376	0.196015	0.0731576	0.0359957	0.310812	0.101723	0.206267	0.0606726	0.0837469	FALSE	TRUE	TRUE	43804
Gm36995	0.00353378	0.923223	-2.70951	-1.43803	0.8261	0.989459	0.974967	0.476433	0.622357	0.402458	0.930175	0.500416	0.715296	0.0904225	0.111894	FALSE	TRUE	FALSE	23553
Fmo2	0.0039862	0.970097	2.27899	1.1884	0.105435	0.0953089	0.137307	0.272415	0.199713	0.321593	0.112684	0.264574	0.188629	0.0219175	0.0613173	FALSE	TRUE	TRUE	8639
Pole2	0.0041845	0.995817	25.2107	4.65596	0	0	0	0.12878	0.12016	0.295611	0	0.181517	0.0907584	0	0.098902	FALSE	TRUE	TRUE	40174
C4bp	0.00419735	0.995817	-24.7865	-4.63148	0.0643789	0.0698351	0.157201	0	0	0	0.0971382	0	0.0485691	0.052087	0	FALSE	TRUE	TRUE	4516
Gm8797	0.00447451	1	-2.1216	-1.08515	15.2875	16.5831	6.09053	8.68675	6.027	6.13543	12.6537	6.94973	9.80172	5.72069	1.50529	FALSE	TRUE	FALSE	30402
Cyr61	0.00464283	1	-2.10359	-1.07285	1.46455	3.97168	1.85959	1.72983	0.70614	1.04232	2.43194	1.15943	1.79568	1.348	0.521794	FALSE	TRUE	FALSE	6524
Abca12	0.00472112	1	-5.95403	-2.57387	0.0252534	0.0273937	0.0657748	0.00932114	0	0.00855854	0.039474	0.0059599	0.0227169	0.0228023	0.00517549	FALSE	TRUE	TRUE	2318
Ttc32	0.00474484	1	2.97154	1.57121	0.394256	0.106918	0.385078	0.763989	1.32386	0.701484	0.295417	0.929778	0.612598	0.16331	0.342714	FALSE	TRUE	FALSE	47437
Tll2	0.00478861	1	3.86038	1.94874	0.11451	0.0310536	0	0.285295	0.207043	0.116424	0.048521	0.202921	0.125721	0.0592194	0.084511	FALSE	TRUE	TRUE	46311
Plek2	0.00480993	1	-5.95984	-2.57527	0.0622641	0.405246	0.425703	0	0.0643307	0.0633051	0.297738	0.0425453	0.170141	0.204182	0.0368488	FALSE	TRUE	TRUE	40009
Platr25	0.00483466	1	-4.77227	-2.25468	0.196421	0.255682	0.191849	0	0.0405881	0.079882	0.21465	0.0401567	0.127404	0.0356076	0.0399428	FALSE	TRUE	TRUE	39962
RP24-94F12.2	0.00504873	1	-2.62326	-1.39136	2.05111	2.19488	2.51774	1.65738	1.976	1.91631	2.25457	1.8499	2.05223	0.238974	0.169377	FALSE	TRUE	FALSE	42945
Pld6	0.00539145	1	-2.97536	-1.57306	0.673175	0.425966	0.328752	0.248472	0.17388	0.0570359	0.475965	0.159796	0.31788	0.177572	0.096492	FALSE	TRUE	TRUE	40005
Gm26660	0.00541284	1	-2.45143	-1.29362	0.348831	0.504526	0.45428	0.25751	0.0800908	0.197035	0.435879	0.178212	0.307046	0.0794621	0.0901949	FALSE	TRUE	TRUE	20473
Zfp984	0.00542232	1	-2.62125	-1.39025	0.643104	0.293729	0.429775	0.487238	0.34971	0.412962	0.455536	0.416636	0.436086	0.176106	0.0688377	FALSE	TRUE	TRUE	49446
Prl8a9	0.00593592	1	-3.11497	-1.63922	0.745085	1.15462	0.623777	0.353589	0.219947	0.216441	0.84116	0.263326	0.552243	0.278156	0.0781904	FALSE	TRUE	FALSE	40536
Ido2	0.00597251	1	-2.68782	-1.42644	0.189755	0.352863	0.238291	0.120067	0.0560151	0.110244	0.260303	0.0954422	0.177873	0.0837525	0.0344964	FALSE	TRUE	TRUE	32084
C1s1	0.00601506	1	4.92625	2.30049	0.0630004	0.0683397	0.0307669	0.139522	0.358003	0.128107	0.0540357	0.208544	0.13129	0.0203274	0.129561	FALSE	TRUE	TRUE	4462
Cysltr1	0.00612303	1	-3.11363	-1.6386	0.210853	0.103965	0.1685	0.0424509	0.0198046	0.0779557	0.161106	0.0467371	0.103921	0.0538262	0.0293115	FALSE	TRUE	TRUE	6526
Myh3	0.00646473	1	-2.15864	-1.11012	0.179	0.247127	0.238409	0.126133	0.0672514	0.115814	0.221512	0.103066	0.162289	0.0370733	0.0314427	FALSE	TRUE	TRUE	36476
P2ry2	0.00667987	1	-3.11804	-1.64064	0.135316	0.381639	0.132166	0.0599348	0.0838842	0.0550313	0.216373	0.0662834	0.141328	0.143133	0.0154386	FALSE	TRUE	TRUE	39206
Cks1b	0.00674107	1	-3.29512	-1.72033	0.787812	0.759627	0.341988	0.193857	0.09044	0.266995	0.629809	0.183764	0.406786	0.249659	0.088709	FALSE	TRUE	TRUE	5642
Mpp4	0.00690311	1	8.40675	3.07155	0	0.0151377	0.0136301	0.169978	0.0576726	0.0567532	0.00958927	0.0948013	0.0521953	0.00833869	0.0651065	FALSE	TRUE	TRUE	36022
Psg18	0.00713291	1	-8.1539	-3.02749	0.0914889	0.231566	0.0297864	0.033769	0	0.0310062	0.117614	0.0215917	0.0696028	0.103396	0.0187499	FALSE	TRUE	TRUE	40701
RP23-33N12.2	0.00713927	1	-2.76565	-1.46762	1.52174	1.54754	1.48631	1.54462	1.57224	0.934753	1.51853	1.35054	1.43453	0.0307382	0.360345	FALSE	TRUE	FALSE	42176
Bhlha15	0.0072963	1	-3.54314	-1.82503	0.141048	0.183602	0.220423	0.0624735	0.0582916	0.0286812	0.181691	0.0498154	0.115753	0.039722	0.0184219	FALSE	TRUE	TRUE	4193
Trim30a	0.00762415	1	2.11166	1.07838	0.215781	0.208061	0.117088	0.238937	0.495429	0.414401	0.18031	0.382923	0.281616	0.054888	0.131111	FALSE	TRUE	TRUE	47198
Muc5b	0.00802064	1	4.04222	2.01515	0.0131735	0.01429	0	0.0583487	0.0340268	0.0267875	0.00915449	0.039721	0.0244377	0.00794765	0.0165332	FALSE	TRUE	TRUE	36363
B3gnt5	0.00811888	1	-4.47909	-2.16321	0.113793	0.0822917	0.0926204	0.0210008	0.019595	0.0192827	0.0962352	0.0199595	0.0580973	0.0160589	0.000915229	FALSE	TRUE	TRUE	3895
Gm28285	0.00813707	1	-3.90149	-1.96403	0.701801	0.338347	0.533139	0.172692	0	0.158563	0.524429	0.110418	0.317424	0.181884	0.0958857	FALSE	TRUE	TRUE	21553
RP23-121M22.6	0.00825835	1	22.5156	4.49285	0	0	0	0.171876	0.481112	0.631257	0	0.428082	0.214041	0	0.234237	FALSE	TRUE	TRUE	41786
F830016B08Rik	0.00829616	1	5.72059	2.51617	0.0597902	0.0324287	0	0.0662064	0.247098	0.0911847	0.0307396	0.13483	0.0827847	0.0299308	0.0980263	FALSE	TRUE	TRUE	8039
Gm29054	0.00833904	1	22.5148	4.4928	0.332706	0.270677	0.0812402	0.184205	0.515622	0.676537	0.228208	0.458788	0.343498	0.131002	0.251039	FALSE	TRUE	TRUE	22317
Olfr61	0.00835673	1	-22.1563	-4.46965	0.0725803	0.393658	0.141781	0	0	0	0.202673	0	0.101337	0.168978	0	FALSE	TRUE	TRUE	38653
Dynlt1a	0.00888238	1	-2.59369	-1.37501	1.72686	1.72912	1.81641	0	1.64693	1.21551	1.75747	0.954148	1.35581	0.051058	0.854009	FALSE	TRUE	FALSE	7382
RP23-269O24.5	0.00902969	1	-2.10486	-1.07373	1.53637	1.28198	1.8469	0.785189	0.488419	0.961266	1.55508	0.744958	1.15002	0.282922	0.238977	FALSE	TRUE	FALSE	42064
Gm19426	0.00928479	1	3.08917	1.62722	0.40729	0.441808	0.132603	1.50332	0.981884	0.690165	0.327233	1.05846	0.692846	0.169436	0.411952	FALSE	TRUE	FALSE	15211
Hist1h2ab	0.00986937	1	2.0226	1.01621	2.70895	3.39062	2.0353	9.46045	6.24361	3.38984	2.71162	6.36463	4.53813	0.677665	3.03712	FALSE	TRUE	FALSE	31670
Fgf16	0.0108715	1	-2.4505	-1.29308	0.778926	0.519964	0.409658	0.199042	0.247624	0.243677	0.569516	0.230114	0.399815	0.189555	0.0269818	FALSE	TRUE	TRUE	8531
Nxph4	0.0110886	1	-2.30463	-1.20454	0.647286	0.765976	0.459795	0.325795	0.121595	0.358968	0.624353	0.268786	0.446569	0.154374	0.128546	FALSE	TRUE	TRUE	37509
Col28a1	0.0118855	1	-3.36002	-1.74847	0.120592	0.0654063	0.176677	0.0222556	0.0415316	0.0408695	0.120892	0.0348855	0.0778888	0.0556362	0.0109429	FALSE	TRUE	TRUE	5920
Psg27	0.0119495	1	-3.91827	-1.97022	0.152262	0.660664	0.0991448	0.0562004	0.104877	0.0516025	0.304024	0.0708933	0.187458	0.31	0.0295203	FALSE	TRUE	TRUE	40709
Naalad2	0.0123796	1	2.12641	1.08842	0.124528	0.0675411	0.182444	0.298765	0.235879	0.295424	0.124838	0.276689	0.200764	0.0574521	0.0353822	FALSE	TRUE	TRUE	36755
Gm27184	0.0125861	1	-7.43305	-2.89395	0.649516	0.880705	0.475797	0	0.167768	0	0.668673	0.0559228	0.362298	0.203132	0.0968612	FALSE	TRUE	TRUE	20861
Samd3	0.0129282	1	7.66356	2.93802	0	0	0.0270877	0.122838	0	0.169182	0.00902923	0.0973398	0.0531845	0.0156391	0.0874255	FALSE	TRUE	TRUE	43543
Gm45140	0.0129833	1	-7.43146	-2.89364	0.172248	0.809667	0	0.16954	0	0	0.327305	0.0565133	0.191909	0.426523	0.0978839	FALSE	TRUE	TRUE	27806
Sec16b	0.013014	1	-3.68188	-1.88044	0.0546566	0.118578	0.124563	0	0.0188236	0.0555704	0.0992658	0.024798	0.0620319	0.0387485	0.0282628	FALSE	TRUE	TRUE	43808
Lyve1	0.0130717	1	2.58639	1.37094	0.0337664	0.0732563	0.230862	0.26173	0.313984	0.343309	0.112628	0.306341	0.209485	0.10428	0.0413234	FALSE	TRUE	TRUE	34111
Fbxo48	0.0131671	1	3.80794	1.92901	0.0438647	0.0475823	0.0856872	0.291432	0.0906412	0.356785	0.0590448	0.246286	0.152665	0.0231478	0.138697	FALSE	TRUE	TRUE	8429
Nqo1	0.0135239	1	2.01668	1.01198	0.190401	0.619612	0.557905	0.773055	1.04917	0.96792	0.455973	0.93005	0.693011	0.232052	0.141902	FALSE	TRUE	FALSE	37295
Krt8	0.0136617	1	2.59053	1.37325	0.163818	0.118468	0.373345	0.846525	0.507767	0.444153	0.218544	0.599482	0.409013	0.135966	0.216297	FALSE	TRUE	TRUE	33475
Ifi207	0.0137551	1	5.29692	2.40515	0.0283149	0	0.0276557	0.125414	0.087764	0.143941	0.0186569	0.11904	0.0688483	0.0161607	0.028626	FALSE	TRUE	TRUE	32100
Tmsb15l	0.0139986	1	2.9479	1.55969	0.362368	0.131026	0.707865	1.07001	1.37278	1.22809	0.40042	1.22363	0.812024	0.290296	0.151434	FALSE	TRUE	FALSE	46670
Cts3	0.0141154	1	-5.12505	-2.35757	0.410399	0.370984	0.0668075	0.07574	0.07067	0.0695434	0.28273	0.0719844	0.177357	0.18803	0.00330079	FALSE	TRUE	TRUE	6286
A130006I12Rik	0.0146155	1	5.29395	2.40434	0.241579	0.262053	0	0.802509	0.249597	1.96494	0.167877	1.00568	0.58678	0.145746	0.875535	FALSE	TRUE	FALSE	2048
Msln	0.0147786	1	-5.13171	-2.35944	0.0466244	0.404608	0.136617	0.0516278	0	0.047404	0.19595	0.0330106	0.11448	0.186221	0.0286659	FALSE	TRUE	TRUE	36223
Ptger4	0.0151187	1	-2.13321	-1.09302	0.26687	0.289488	0.188253	0.147754	0.122546	0.195962	0.248204	0.155421	0.201812	0.0531363	0.0373038	FALSE	TRUE	TRUE	40803
Gm14418	0.0152299	1	2.64451	1.403	0.323029	0.788413	0.867649	0.53654	0.959531	0.697912	0.659697	0.731328	0.695512	0.294243	0.213466	FALSE	TRUE	FALSE	12487
Gm960	0.0152836	1	-2.13177	-1.09205	0.393919	0.274695	0.27482	0.186939	0.0872128	0.171645	0.314478	0.148599	0.231539	0.0687975	0.0537091	FALSE	TRUE	TRUE	30739
Pxmp2	0.0153974	1	2.01704	1.01224	0.574957	0.980077	0.722022	1.54617	1.61239	1.33616	0.759019	1.49824	1.12863	0.205078	0.144219	FALSE	TRUE	FALSE	40912
Notum	0.0158824	1	-2.98707	-1.57873	0.613979	0.799217	0.359812	0.271947	0.380614	0.208081	0.591003	0.286881	0.438942	0.220602	0.0872305	FALSE	TRUE	TRUE	37231
Gm10645	0.0162593	1	-19.5025	-4.28559	4.34044	5.19874	2.82626	1.7022	0.467135	0.459688	4.12181	0.876342	2.49908	1.20125	0.715226	FALSE	TRUE	FALSE	9563
Gm16314	0.0163516	1	19.8342	4.30992	0.797628	0.741625	1.11294	1.0094	1.29502	1.62193	0.884065	1.30878	1.09642	0.200182	0.306497	FALSE	TRUE	FALSE	14133
Rps12	0.0165285	1	-22.1529	-4.46942	0	0	2.02247	0	0	0	0.674157	0	0.337078	1.16767	0	FALSE	TRUE	TRUE	43228
Sox30	0.0165451	1	-19.5034	-4.28565	0.0986627	0.142699	0	0	0	0	0.0804541	0	0.040227	0.0730715	0	FALSE	TRUE	TRUE	45066
Gm11190	0.0166072	1	19.8234	4.30914	0	0	0	0.0319687	0.0298288	0.146766	0	0.0695213	0.0347606	0	0.0669047	FALSE	TRUE	TRUE	9728
Gm29253	0.0166929	1	19.8325	4.3098	0	0	0	0.229508	0	0.306517	0	0.178675	0.0893375	0	0.159456	FALSE	TRUE	TRUE	22509
Gm12108	0.0167736	1	19.8105	4.30819	0	0	0	0	0.0786678	0.193534	0	0.090734	0.045367	0	0.0973297	FALSE	TRUE	TRUE	10524
Ccl5	0.0169473	1	5.29183	2.40377	0	0.111372	0.100281	0.341066	0.954707	0	0.0705511	0.431925	0.251238	0.0613502	0.483795	FALSE	TRUE	TRUE	4987
Nr6a1os	0.0175875	1	19.7989	4.30735	0.123051	0	0	0	0.889948	0.375326	0.0410171	0.421758	0.231387	0.0710437	0.446787	FALSE	TRUE	TRUE	37325
Slfn8	0.0179796	1	2.71941	1.44329	0.0963716	0.0522696	0.0705961	0.213427	0.248926	0.195966	0.0730791	0.219439	0.146259	0.0221556	0.026987	FALSE	TRUE	TRUE	44630
1700012D14Rik	0.0186526	1	-2.25302	-1.17186	0.869172	0.754268	0.848938	0.288734	0.179604	0.618593	0.824126	0.36231	0.593218	0.0613387	0.228556	FALSE	TRUE	FALSE	188
9430021M05Rik	0.0189312	1	-2.25415	-1.17258	0.574478	0.890238	0.881737	0.181751	0.254377	0.584083	0.782151	0.34007	0.561111	0.1799	0.214419	FALSE	TRUE	FALSE	1967
Gm4285	0.0189875	1	-2.40163	-1.26401	1.31127	0.592669	0.853832	0.483997	0.451598	0.2222	0.919258	0.385932	0.652595	0.363742	0.142718	FALSE	TRUE	FALSE	25486
Tnfsfm13	0.0190635	1	2.28483	1.19209	0.220501	0.382703	0.559957	0.390662	0.637895	1.16578	0.38772	0.731445	0.559583	0.169784	0.395935	FALSE	TRUE	FALSE	46724
Klk6	0.0200984	1	-2.62128	-1.39027	0.846882	0.211998	0.38177	0.216407	0.269228	0.066234	0.480217	0.183956	0.332086	0.328692	0.105316	FALSE	TRUE	TRUE	33361
RP23-325D10.3	0.0207467	1	-2.40653	-1.26696	0.413819	1.4895	0.220465	0.27077	0.349816	0.650231	0.707928	0.423606	0.565767	0.683731	0.200203	FALSE	TRUE	FALSE	42156
Kifc5b	0.020836	1	2.14353	1.09999	0.300157	0.325596	0.29317	0.581644	0.503944	0.457763	0.306308	0.51445	0.410379	0.0170656	0.0626049	FALSE	TRUE	TRUE	33243
Pcdhga1	0.0210364	1	-3.45755	-1.78975	1.13883	1.33497	1.18408	1.07799	0.872984	0.989794	1.2193	0.980256	1.09978	0.102703	0.102835	FALSE	TRUE	FALSE	39428
Ctsj	0.02108	1	-2.71506	-1.44098	0.540712	0.754121	0.301786	0.256602	0.159617	0.157072	0.532206	0.191097	0.361651	0.226287	0.0567432	FALSE	TRUE	TRUE	6298
4732414G09Rik	0.0219412	1	-2.44935	-1.2924	0.325563	0.264866	0.357732	0.18025	0.126138	0.0827514	0.316053	0.129713	0.222883	0.0471576	0.0488474	FALSE	TRUE	TRUE	975
Aldh1a3	0.0219553	1	-2.45061	-1.29314	0.149437	0.185259	0.18766	0.047278	0.0441133	0.108525	0.174118	0.0666388	0.120379	0.0214089	0.0363091	FALSE	TRUE	TRUE	2941
Prl7a2	0.0224489	1	-6.71593	-2.74759	0.326732	0.354423	0.319126	0	0.112525	0	0.333427	0.0375084	0.185468	0.0185765	0.0649665	FALSE	TRUE	TRUE	40528
Shh	0.0224713	1	2.36122	1.23953	0.311583	0.300436	0.202886	0.536697	0.393463	0.42239	0.271635	0.45085	0.361243	0.0597984	0.0757397	FALSE	TRUE	TRUE	44117
Gm19619	0.0225106	1	4.03017	2.01084	0.0307917	0	0.0601497	0.136384	0.127255	0.156532	0.0303138	0.140057	0.0851854	0.0300777	0.0149805	FALSE	TRUE	TRUE	15239
E130006D01Rik	0.0226382	1	6.91794	2.79034	0.106211	0.115213	0	0.117609	0.548682	0.539935	0.0738081	0.402076	0.237942	0.0640779	0.246394	FALSE	TRUE	TRUE	7409
Gm26737	0.0226915	1	6.9284	2.79252	0.0430035	0.139944	0	0.238092	0.133292	0.17489	0.0609826	0.182091	0.121537	0.0716837	0.0527695	FALSE	TRUE	TRUE	20550
Gm15559	0.023105	1	-6.72154	-2.74879	0.566962	0.70963	0.511166	0.338048	0.630839	0.399074	0.595919	0.455987	0.525953	0.102352	0.15447	FALSE	TRUE	FALSE	13467
Gm9939	0.023109	1	-6.72046	-2.74856	0.0937366	0.864288	0.0457773	0	0.0484239	0	0.334601	0.0161413	0.175371	0.459349	0.0279575	FALSE	TRUE	TRUE	30891
Cilp	0.0232437	1	-3.89897	-1.96309	0.0231806	0.125726	0.158487	0.0256682	0.02395	0.0235682	0.102465	0.0243955	0.0634301	0.0705888	0.00111864	FALSE	TRUE	TRUE	5614
RP24-300B21.2	0.0233476	1	-6.7169	-2.7478	0	0.167582	0.301786	0.0570226	0	0	0.156456	0.0190075	0.0877318	0.1512	0.032922	FALSE	TRUE	TRUE	42737
Tbx4	0.0234893	1	6.93318	2.79352	0	0.0314371	0	0.192546	0.0898284	0	0.010479	0.0941247	0.0523018	0.0181502	0.0963447	FALSE	TRUE	TRUE	45950
Cenpi	0.0236599	1	4.86764	2.28322	0	0	0.0338918	0.0576349	0.0717025	0.0705594	0.0112973	0.0666323	0.0389648	0.0195674	0.00781288	FALSE	TRUE	TRUE	5343
Xlr3a	0.0237529	1	-4.71284	-2.2366	0.0974676	0.26432	0.142798	0.0809453	0.0503513	0.0247743	0.168195	0.0520236	0.110109	0.086277	0.0281228	FALSE	TRUE	TRUE	48807
Tgm3	0.0237784	1	-4.71388	-2.23691	0.0715096	0.129284	0.0698449	0	0	0.0484701	0.0902127	0.0161567	0.0531847	0.0338466	0.0279842	FALSE	TRUE	TRUE	46185
Guca1b	0.0244337	1	4.02422	2.00871	0.0403786	0.0438007	0.0394386	0.0447117	0.375469	0.123161	0.041206	0.181114	0.11116	0.00229575	0.172826	FALSE	TRUE	TRUE	31336
4833418N02Rik	0.0247521	1	-2.83322	-1.50244	0.285486	0.154841	0.20913	0	0.147481	0.0725648	0.216486	0.0733485	0.144917	0.0656325	0.0737435	FALSE	TRUE	TRUE	996
1700007K13Rik	0.0250839	1	2.1513	1.10521	0.714973	0.332386	0.399045	1.131	1.05529	1.03847	0.482135	1.07492	0.778526	0.20438	0.0492896	FALSE	TRUE	FALSE	149
Gp5	0.0264676	1	-2.07376	-1.05225	0.403951	0.827686	0.263032	0.0994001	0.231866	0.365071	0.498223	0.232112	0.365168	0.293894	0.132836	FALSE	TRUE	TRUE	31018
Traf1	0.0266478	1	2.25166	1.17099	0.039149	0.0849338	0.0382376	0.144501	0.148311	0.079607	0.0541068	0.124139	0.0891231	0.0267009	0.0386132	FALSE	TRUE	TRUE	46863
Hsf5	0.0274331	1	2.3906	1.25737	0.0948187	0.102855	0.0463057	0.18374	0.122457	0.289212	0.0813264	0.19847	0.139898	0.0305938	0.0843477	FALSE	TRUE	TRUE	31962
AI467606	0.0277839	1	2.39169	1.25803	0.102033	0.166021	0.249145	0.508422	0.579808	0.207478	0.1724	0.431903	0.302151	0.073763	0.197608	FALSE	TRUE	TRUE	2820
Gm14434	0.0280654	1	4.89015	2.28988	0	0	0.0694085	1.14099	0.256975	0.0361255	0.0231362	0.478029	0.250583	0.040073	0.584661	FALSE	TRUE	TRUE	12496
Plac9b	0.0280968	1	-2.41162	-1.27	0.922597	3.16916	1.50187	0.93647	0.635479	1.71971	1.86454	1.09722	1.48088	1.16637	0.559703	FALSE	TRUE	FALSE	39942
Tmem254c	0.0287774	1	-3.45495	-1.78867	0	3.04127	2.8601	3.10452	0	0.696796	1.96712	1.26711	1.61711	1.70598	1.62894	FALSE	TRUE	FALSE	46546
Celrr	0.028812	1	2.07736	1.05475	0.127147	0.0827535	0.173862	0.281582	0.31528	0.23269	0.127921	0.276518	0.202219	0.0455589	0.0415271	FALSE	TRUE	TRUE	5331
Dnd1	0.0289095	1	2.07649	1.05415	0.163456	0.177309	0.279389	0.361994	0.422203	0.540114	0.206718	0.441437	0.324078	0.063315	0.0906044	FALSE	TRUE	TRUE	7166
Fermt1	0.0290596	1	-2.15634	-1.10859	0.190245	0.075043	0.236493	0.0574529	0.160821	0.0175841	0.16726	0.0786193	0.12294	0.0831429	0.0739271	FALSE	TRUE	TRUE	8502
Ctsq	0.0292337	1	-7.53595	-2.91379	0	0.641762	0	0	0.0611257	0	0.213921	0.0203752	0.117148	0.370521	0.0352909	FALSE	TRUE	TRUE	6304
Kif4	0.0293408	1	-2.15875	-1.11019	0.071501	0.174512	0.331723	0.0989674	0.0554056	0.109045	0.192579	0.0878059	0.140192	0.131049	0.0285083	FALSE	TRUE	TRUE	33231
Rtp4	0.0294894	1	2.21704	1.14863	0.37002	0.100345	0.180703	0.204864	0.860177	0.423232	0.217023	0.496091	0.356557	0.138458	0.333677	FALSE	TRUE	TRUE	43454
Pcdhga9	0.0299123	1	3.0972	1.63096	0.0834582	0.0226328	0.0407577	0.0462071	0.129342	0.19092	0.0489496	0.122157	0.0855531	0.0312292	0.0726237	FALSE	TRUE	TRUE	39439
Nmbr	0.0314069	1	2.67255	1.41822	0.183205	0.132488	0.208763	0.338108	0.157738	0.372535	0.174818	0.28946	0.232139	0.0388231	0.115367	FALSE	TRUE	TRUE	37161
Zfp977	0.0321603	1	-2.19111	-1.13166	0.830013	0.375149	0.540461	0.306361	0.21439	0.351621	0.581874	0.290791	0.436333	0.230243	0.0699278	FALSE	TRUE	TRUE	49439
D330041H03Rik	0.0321867	1	17.1462	4.09981	0.122086	0.220722	0.238488	0.270375	0.294322	0.28963	0.193765	0.284776	0.23927	0.0627083	0.0126903	FALSE	TRUE	TRUE	6578
Wfdc17	0.0321868	1	17.1462	4.09981	0	0	0	0.409536	0.382122	0.37603	0	0.389229	0.194615	0	0.0178478	FALSE	TRUE	TRUE	48713
Sec31b	0.0321872	1	17.1462	4.09981	0	0	0	0.0552614	0.0515622	0.0507403	0	0.0525213	0.0262607	0	0.00240833	FALSE	TRUE	TRUE	43820
Scnn1g	0.0321977	1	-16.8574	-4.07531	0.0659071	0.0714928	0.0643729	0	0	0	0.0672576	0	0.0336288	0.00374719	0	FALSE	TRUE	TRUE	43740
DXBay18	0.0322721	1	17.1467	4.09986	0	0	0.23546	0.381346	0.818384	0.875367	0.0784867	0.691699	0.385093	0.135943	0.270279	FALSE	TRUE	TRUE	7364
CAAA01180111.2	0.0322744	1	2.14676	1.10216	1.28283	0.927701	0.835311	1.18374	1.54631	3.91283	1.01528	2.2143	1.61479	0.236264	1.48211	FALSE	TRUE	FALSE	4563
Phex	0.032276	1	17.1458	4.09978	0	0	0	0.0346976	0.0161875	0.0477883	0	0.0328911	0.0164456	0	0.0158777	FALSE	TRUE	TRUE	39716
Clec12a	0.0322802	1	17.1401	4.09931	0	0	0	0.0197434	0.0552653	0.0362561	0	0.0370883	0.0185441	0	0.0177756	FALSE	TRUE	TRUE	5706
Tnfsf13	0.032284	1	17.1524	4.10034	0.240841	0.326565	0.117617	0.466701	0.373251	0.306084	0.228341	0.382012	0.305177	0.105033	0.0806657	FALSE	TRUE	TRUE	46715
Sh3rf2	0.0324988	1	17.138	4.09913	0	0	0	0.0205655	0.0191889	0.0755319	0	0.0384288	0.0192144	0	0.0321396	FALSE	TRUE	TRUE	44096
Gemin4	0.0325015	1	17.1532	4.10041	0	0	0.154691	0.847642	0	1.93231	0.0515638	0.926652	0.489108	0.0893111	0.968577	FALSE	TRUE	TRUE	9063
4930473A02Rik	0.0325026	1	17.1532	4.10041	0	0	0	0.23238	0.14455	0.213368	0	0.196766	0.0983831	0	0.0462089	FALSE	TRUE	TRUE	1213
Ttc30a2	0.0325386	1	-16.8577	-4.07533	0.162179	0.131943	0.237605	0	0	0	0.177242	0	0.088621	0.0544179	0	FALSE	TRUE	TRUE	47435
Gm20687	0.03254	1	-16.8577	-4.07533	1.18372	0.770423	1.23324	1.66028	0.0815336	0.561637	1.06246	0.767815	0.915137	0.25412	0.809314	FALSE	TRUE	FALSE	15588
4932438H23Rik	0.0325444	1	-16.8489	-4.07458	0.447237	0.298548	0.33602	0.190473	0.319902	0.209868	0.360601	0.240081	0.300341	0.0773322	0.0698037	FALSE	TRUE	TRUE	1549
Gm16323	0.0325484	1	-16.8572	-4.07529	0.886368	0.961489	0.865734	0.785189	0.366315	0.360475	0.90453	0.503993	0.704261	0.0503949	0.243541	FALSE	TRUE	FALSE	14139
Gm4876	0.0326241	1	17.1476	4.09994	0.0966946	0.10489	0.0944437	0.107071	0.299712	0.0327704	0.098676	0.146518	0.122597	0.00549763	0.137773	FALSE	TRUE	TRUE	28484
Olfr287	0.0330479	1	3.34348	1.74135	0.882544	0.609217	0.470181	1.02167	1.16052	0.571009	0.653981	0.917733	0.785857	0.209794	0.308193	FALSE	TRUE	FALSE	38319
Gm7854	0.0332057	1	3.34457	1.74182	0.343908	0.522277	0.403083	0.609302	0.284258	0.629384	0.423089	0.507648	0.465369	0.0908518	0.193722	FALSE	TRUE	TRUE	29940
Gm26870	0.0333882	1	17.1199	4.0976	0	0	0	0	0.151316	0.335033	0	0.162116	0.0810581	0	0.167777	FALSE	TRUE	TRUE	20679
Grpr	0.0344824	1	-2.34657	-1.23055	0.273464	0.508526	0.11447	0.129776	0.0807257	0.158878	0.29882	0.123126	0.210973	0.198248	0.0394979	FALSE	TRUE	TRUE	31230
Airn	0.0351279	1	-2.00885	-1.00637	0.275088	0.298402	0.241816	0.0304609	0.227375	0.167812	0.271769	0.141883	0.206826	0.0284388	0.100985	FALSE	TRUE	TRUE	2857
Tjp3	0.0354571	1	2.07852	1.05556	0.0651879	0.212138	0.191011	0.252642	0.303082	0.430806	0.156112	0.328843	0.242478	0.0794483	0.0918331	FALSE	TRUE	TRUE	46292
Ceacam11	0.0376117	1	-3.60735	-1.85094	0.280543	0.710078	0.182675	0.10355	0.0966181	0.0950778	0.391099	0.0984152	0.244757	0.280545	0.00451276	FALSE	TRUE	TRUE	5297
Foxr2	0.0376922	1	-3.60532	-1.85013	0.153383	0.0332765	0.179775	0	0.0633896	0.0311895	0.122145	0.0315264	0.0768357	0.0780854	0.0316962	FALSE	TRUE	TRUE	8724
4930563E22Rik	0.0377483	1	-2.09445	-1.06657	0.552567	0.524473	0.809555	0.229449	0.499543	0.210677	0.628865	0.313223	0.471044	0.157112	0.161631	FALSE	TRUE	TRUE	1425
Mfsd4b1	0.0380832	1	-2.391	-1.25761	0.216704	0.23507	0.282212	0.0799863	0.111948	0.110163	0.244662	0.100699	0.172681	0.0337912	0.0179602	FALSE	TRUE	TRUE	34590
Dynlt1f	0.0381418	1	-3.60502	-1.85001	0.122136	1.58985	1.19293	0.676216	0	0	0.968307	0.225405	0.596856	0.759203	0.390414	FALSE	TRUE	FALSE	7385
Gm44724	0.038165	1	-3.60891	-1.85156	0.0500919	0.126787	0.0326172	0	0.0517544	0	0.069832	0.0172515	0.0435417	0.0500923	0.0298804	FALSE	TRUE	TRUE	27382
Cenpu	0.0382464	1	-2.39035	-1.25722	0.246472	0.240625	0.168514	0.109169	0.0509305	0.250593	0.218537	0.136897	0.177717	0.0434196	0.102679	FALSE	TRUE	TRUE	5353
Slfn3	0.0384248	1	3.72756	1.89823	0	0.0940348	0	0.159984	0.208985	0.0587581	0.0313449	0.142576	0.0869604	0.054291	0.0766115	FALSE	TRUE	TRUE	44626
Gm44643	0.0385143	1	-2.39038	-1.25724	1.1699	0.634525	1.14267	0.323861	0.604365	0.297365	0.982364	0.40853	0.695447	0.301544	0.170114	FALSE	TRUE	FALSE	27300
Dmrt2	0.0386688	1	-2.39108	-1.25766	0.167983	0.318885	0.369163	0.139507	0.130169	0.0853958	0.285344	0.118357	0.201851	0.1047	0.0289249	FALSE	TRUE	TRUE	7071
Lrrc36	0.038786	1	2.01075	1.00774	0.193339	0.209724	0.188838	0.385356	0.439462	0.393142	0.1973	0.405987	0.301644	0.0109924	0.029251	FALSE	TRUE	TRUE	33945
Tpbpb	0.0387925	1	-2.65817	-1.41044	2.08822	2.56723	0.135974	0.462463	1.00685	0.283085	1.59714	0.584132	1.09064	1.28787	0.376909	FALSE	TRUE	FALSE	46807
Il11ra2	0.0389075	1	-16.7742	-4.06818	0.758769	0	0	0	0	0	0.252923	0	0.126461	0.438075	0	FALSE	TRUE	TRUE	32626
Hsf2bp	0.0389263	1	-16.7741	-4.06816	0.198918	0	0	0	0	0	0.0663061	0	0.0331531	0.114846	0	FALSE	TRUE	TRUE	31959
Sync	0.039042	1	-2.21367	-1.14644	0.275511	0.410934	0.168186	0.190673	0.0711638	0.105044	0.284877	0.122294	0.203585	0.121645	0.0615936	FALSE	TRUE	TRUE	45695
Smim24	0.0390672	1	2.29238	1.19685	0.279482	0.303169	0.363968	0.618949	1.15503	0.473592	0.31554	0.749191	0.532365	0.0435804	0.358905	FALSE	TRUE	FALSE	44726
Tert	0.0398457	1	-2.01001	-1.0072	0.230155	0.499323	0.140499	0.127427	0.178346	0.117002	0.289992	0.140925	0.215459	0.186746	0.032824	FALSE	TRUE	TRUE	46097
4933402D24Rik	0.0401414	1	2.29605	1.19915	0.168198	0.121635	0.273804	0.744992	0.347561	0.285017	0.187879	0.45919	0.323535	0.0779702	0.249479	FALSE	TRUE	TRUE	1564
Atp4a	0.0402865	1	-4.2979	-2.10363	0.104828	0.0568559	0.102387	0	0.0270767	0.026645	0.0880236	0.0179072	0.0529654	0.0270195	0.0155096	FALSE	TRUE	TRUE	3676
Cldn3	0.0403481	1	4.43874	2.15015	0	0	0.15293	0.173378	0.323544	0.318386	0.0509768	0.271769	0.161373	0.0882943	0.0852486	FALSE	TRUE	TRUE	5684
1810044D09Rik	0.0403822	1	-4.29804	-2.10368	0.405613	0.659985	0.990428	0.224571	0	0.206198	0.685342	0.143589	0.414466	0.293231	0.124691	FALSE	TRUE	TRUE	623
RP24-89M13.2	0.0404039	1	-4.29834	-2.10378	0.956933	0.692023	1.55776	0	0.329565	0.324311	1.06891	0.217958	0.643432	0.443598	0.188776	FALSE	TRUE	FALSE	42937
Arr3	0.0405176	1	-5.99997	-2.58496	0.125559	0.136201	0.0817576	0	0	0.0425529	0.114506	0.0141843	0.0643451	0.0288556	0.0245679	FALSE	TRUE	TRUE	3489
Pnp2	0.0405607	1	6.18224	2.62813	0	0.155856	0.140335	0.159098	0.148448	0.438245	0.0987304	0.248597	0.173664	0.0858545	0.164326	FALSE	TRUE	TRUE	40138
Gm9958	0.0406136	1	4.4419	2.15118	0.0767633	0	0.0749763	0.340004	0.396555	0.0780467	0.0505799	0.271535	0.161058	0.0438126	0.169935	FALSE	TRUE	TRUE	30901
Zfp385c	0.0406214	1	-6.00136	-2.58529	0.0635692	0.137914	0.0620894	0	0	0.032316	0.0878574	0.010772	0.0493147	0.0433563	0.0186577	FALSE	TRUE	TRUE	49158
Trim30d	0.040954	1	2.29539	1.19874	0.183595	0.0569013	0.0768517	0.261381	0.298081	0.106665	0.105783	0.222043	0.163913	0.0681215	0.101591	FALSE	TRUE	TRUE	47201
Gm2274	0.0412313	1	17.3472	4.11663	0	0	0	2.32978	0.334435	0	0	0.888072	0.444036	0	1.2597	FALSE	TRUE	TRUE	16929
Ces1d	0.0416089	1	-4.29312	-2.10203	0.29124	0.0451319	0.0812745	0.0460706	0.0429867	0	0.139216	0.0296858	0.0844507	0.132892	0.0257548	FALSE	TRUE	TRUE	5408
Isg15	0.0421263	1	2.46987	1.30444	0	0.989977	0.127341	0.4331	1.07762	1.193	0.372439	0.901241	0.63684	0.53858	0.409506	FALSE	TRUE	FALSE	32857
Cfap52	0.0422792	1	-2.01118	-1.00804	0.46733	0.460851	0.456451	0.141131	0.307262	0.215974	0.461544	0.221456	0.3415	0.00547246	0.0832011	FALSE	TRUE	TRUE	5441
Mdfi	0.0423967	1	-4.30554	-2.10619	0	0.242051	0.0934052	0	0.0329351	0.0324101	0.111819	0.0217817	0.0668003	0.122072	0.0188654	FALSE	TRUE	TRUE	34429
Gm12993	0.0436861	1	2.91019	1.54111	0.205771	0.22321	0.602941	1.13926	1.2756	0.836843	0.343974	1.0839	0.713938	0.224442	0.224556	FALSE	TRUE	FALSE	11299
Depdc1b	0.0445738	1	2.91283	1.54242	0.117688	0	0.0287372	0.228056	0.0911959	0.14957	0.0488085	0.156274	0.102541	0.0613579	0.0686761	FALSE	TRUE	TRUE	6923
Gm17484	0.0454266	1	6.16469	2.62403	0.679167	0.690682	0.538977	0.282019	1.49113	1.03578	0.636275	0.936311	0.786293	0.0844591	0.610663	FALSE	TRUE	FALSE	14620
Avpr1b	0.0455445	1	-2.81556	-1.49342	0.0490003	0.212613	0.119649	0	0.0253133	0.0996391	0.127087	0.0416508	0.084369	0.0820594	0.0517897	FALSE	TRUE	TRUE	3796
Gm10605	0.045845	1	-2.44834	-1.29181	1.03752	0.964669	0.868598	0.492367	0.306272	0.452084	0.956928	0.416908	0.686918	0.084725	0.0979073	FALSE	TRUE	FALSE	9542
Gm15545	0.0458473	1	2.90989	1.54096	0	0.378756	0.194878	0.331401	0.103072	0.55786	0.191211	0.330778	0.260995	0.189405	0.227395	FALSE	TRUE	TRUE	13455
Bcl2l12	0.0459377	1	2.53447	1.34168	0.149642	0.162324	0.389755	0.386634	0.412289	0.507146	0.233907	0.435356	0.334632	0.135117	0.063481	FALSE	TRUE	TRUE	4139
Naip5	0.0460493	1	-2.24034	-1.16371	0.0947003	0.267088	0.166492	0.104863	0.0782747	0.0962836	0.176094	0.0931404	0.134617	0.0865942	0.0135699	FALSE	TRUE	TRUE	36780
Cyp2t4	0.046075	1	2.53518	1.34209	0.182752	0.0660801	0.178497	0.337272	0.314695	0.495486	0.142443	0.382484	0.262464	0.0661665	0.0985109	FALSE	TRUE	TRUE	6471
1110018N20Rik	0.0464546	1	2.321	1.21475	0.68664	1.08339	1.03647	1.10593	0.580443	0.825051	0.935501	0.837141	0.886321	0.216793	0.262951	FALSE	TRUE	FALSE	44
Gpr6	0.047435	1	-2.44841	-1.29184	0.275935	0.179593	0.539024	0.122219	0.114037	0.168329	0.331517	0.134862	0.233189	0.18605	0.0292709	FALSE	TRUE	TRUE	31122
Olfr551	0.0478174	1	-2.8105	-1.49082	0.0355442	0.0578349	0.173584	0.0590378	0	0.0361385	0.0889877	0.0317254	0.0603566	0.0741054	0.0297653	FALSE	TRUE	TRUE	38590
